# BeadBuddy: user-friendly, nanometer-scale registration of single-molecule imaging data

**DOI:** 10.1101/2025.11.25.690467

**Authors:** Finnegan T Clark, Peter H Whitney, Néstor Saiz, Angelina Ziarno, Timothée Lionnet

## Abstract

Single-molecule localization microscopy (SMLM) captures nanoscale detail with fluorescence imaging. As large-area cameras and multiplex imaging become standard, chromatic errors are growing more complex, challenging precise analysis. To address this challenge, we present *BeadBuddy*, an open-source, user-friendly software that uses images of fluorescent beads to model and correct 3D, spatially varying chromatic errors. BeadBuddy achieves sub-voxel resolution in DNA Fluorescence In Situ Hybridization (FISH) and is applicable across SMLM modalities.
