## Supplementary Table 1 for "BeadBuddy: user-friendly, nanometer-scale registration of single-molecule imaging data"

### Sheet: Fig1
Associated figure	n (beads)	n (alleles)
Fig 1c,d,e	1543
Fig 1h,i - A488 vs Cy5		1651
Fig 1i - At594 vs Cy5		740

### Sheet: Fig2 RNA FISH
Associated figure	Statistical Test (vs day 0)	p-value	Mean	SD	n (nuclei)	n (alleles)
Fig 2c - Percent nuclei bursting - day0, day3, day7, day14 (nuclei)		125
Fig 2c - Percent nuclei bursting - day0, day3, day7, day14 (nuclei)		150
Fig 2c - Percent nuclei bursting - day0, day3, day7, day14 (nuclei)		150
Fig 2c - Percent nuclei bursting - day0, day3, day7, day14 (nuclei)		123
Fig 2d - Transcripts per bursting allele - day 0			3	0.5		15
Fig 2d - Transcripts per bursting allele - day 3	two-sided Wilcoxon ranksum	0.021	3.7	1.3		304
Fig 2d - Transcripts per bursting allele - day 7	two-sided Wilcoxon ranksum	0.0054	4.4	2.4		452
Fig 2d - Transcripts per bursting allele - day 14	two-sided Wilcoxon ranksum	0.0002	5.1	3.4		594
Fig 2d - Transcripts per nucleus - day 0			1.1	0.7	125
Fig 2d - Transcripts per nucleus - day 3	two-sided Wilcoxon ranksum	6.01 e-11	2.8	2.2	150
Fig 2d - Transcripts per nucleus - day 7	two-sided Wilcoxon ranksum	1.63 e-34	5.1	3.1	150
Fig 2d - Transcripts per nucleus - day 14	two-sided Wilcoxon ranksum	7.48 e-35	6.9	5.1	123

### Sheet: Fig2 DNA FISH
Associated figure	Median 3D dist (nm)	SD (nm)	n (alleles)
Fig 2g - Prom vs UpE - MSC	253.63	174.57	2503
Fig 2g - Prom vs UpE - Day 3	210.24	137.84	1962
Fig 2g - Prom vs UpE - Day 7	207.65	129.44	2200
Fig 2g - Prom vs UpE - Day 14	213.67	156.55	1705
Fig 2g - Prom vs DownE - MSC	220.35	174.6	2550
Fig 2g - Prom vs DownE - Day 3	189.42	145.57	1935
Fig 2g - Prom vs DownE - Day 7	182.81	143.43	2194
Fig 2g - Prom vs DownE - Day 14	198.1	156.59	1934
Fig 2g - Prom vs DownCtrl - MSC	301.6	180.65	2279
Fig 2g - Prom vs DownCtrl - Day 3	263.91	162.11	1901
Fig 2g - Prom vs DownCtrl - Day 7	259.57	152.27	2098
Fig 2g - Prom vs DownCtrl - Day 14	273.66	164.78	1566
Fig 2g - UpE vs DownE - MSC	222.13	163.02	2864
Fig 2g - UpE vs DownE - Day 3	218.8	141.45	2006
Fig 2g - UpE vs DownE- Day 7	218.85	139.12	2463
Fig 2g - UpE vs DownE - Day 14	218.58	147.18	1959
Fig 2g - UpE vs DownCtrl - MSC	253.95	175.04	2610
Fig 2g - UpE vs DownCtrl - Day 3	246.5	157.34	2074
Fig 2g - UpE vs DownCtrl - Day 7	247.33	151.44	2397
Fig 2g - UpE vs DownCtrl - Day 14	255.81	172.46	1669
Fig 2g - DownE vs DownCtrl - MSC	267.81	170.41	2614
Fig 2g - DownE vs DownCtrl - Day 3	262.26	167.23	2000
Fig 2g - DownE vs DownCtrl - Day 7	258.43	157.99	2355
Fig 2g - DownE vs DownCtrl - Day 14	259.89	167.91	1809
Fig 2h - Promoter denstiy cloud - MSC			1832
Fig 2h - Promoter denstiy cloud - Day 3			1346
Fig 2h - Promoter denstiy cloud - Day 7			1559
Fig 2h - Promoter denstiy cloud - Day 14			1211

### Sheet: Supp Fig1
Associated figure	Median 3D dist (nm)	SD	n (alleleles)
Supp Fig 1 -- 488 vs Cy5 - Raw distance (nm)	298.5	146.37	208
Supp Fig 1 -- 488 vs Cy5 - Corrected distance (nm)	56.4	43.18	215
Supp Fig 1 -- Cy3 vs Cy5 - Raw distance (nm)	165.2	53.19	589
Supp Fig 1 -- Cy3 vs Cy5 - Corrected distance (nm)	51.7	42.53	598

### Sheet: Supp Fig2
Associated Figure	Replicate	Channel_i	Channel_j	Timepoint	Median distance (nm)	SD (nm)	n (alleles)
Supp Fig 2	1	Promoter	UpE	MSC	232.02	174.51	1042
	1	Promoter	UpE	Day7	205.43	121.3	1245
	2	Promoter	UpE	MSC	268.44	173.62	1461
	2	Promoter	UpE	Day7	210.22	139.05	955
	1	Promoter	DownE	MSC	217.19	181.74	1074
	1	Promoter	DownE	Day7	182.74	141.8	1142
	2	Promoter	DownE	MSC	222.88	169.28	1476
	2	Promoter	DownE	Day7	183.36	145.23	1052
	1	Promoter	DownCtrl	MSC	285.39	177.31	891
	1	Promoter	DownCtrl	Day7	255.34	152.89	1141
	2	Promoter	DownCtrl	MSC	312.55	182.17	1388
	2	Promoter	DownCtrl	Day7	263.48	151.56	957
	1	UpE	DownE	MSC	216.79	165.88	1185
	1	UpE	DownE	Day7	220.07	131.49	1372
	2	UpE	DownE	MSC	225.22	161.02	1679
	2	UpE	DownE	Day7	216.15	148.15	1091
	1	UpE	DownCtrl	MSC	252.51	175.33	1023
	1	UpE	DownCtrl	Day7	242.56	149.35	1387
	2	UpE	DownCtrl	MSC	254.71	174.9	1587
	2	UpE	DownCtrl	Day7	251.83	154.12	1010
	1	DownE	DownCtrl	MSC	272.7	183.55	1019
	1	DownE	DownCtrl	Day7	257.6	157.66	1267
	2	DownE	DownCtrl	MSC	265.35	161.36	1595
	2	DownE	DownCtrl	Day7	258.52	158.43	1088
